# Scalable Hypothalamic Arcuate Neuron Differentiation from Human Pluripotent Stem Cells Suitable for Modeling Metabolic and Reproductive Disorders

**DOI:** 10.1101/2024.06.27.601062

**Authors:** Vukasin M. Jovanovic, Narisu Narisu, Lori L. Bonnycastle, Ravi Tharakan, Kendall T. Mesch, Hannah J. Glover, Tingfen Yan, Neelam Sinha, Chaitali Sen, David Castellano, Shu Yang, Dvir Blivis, Seungmi Ryu, Daniel F. Bennett, Giovanni Rosales-Soto, Jason Inman, Pinar Ormanoglu, Christopher A. LeClair, Menghang Xia, Martin Schneider, Erick O. Hernandez-Ochoa, Michael R. Erdos, Anton Simeonov, Shuibing Chen, Francis S. Collins, Claudia A. Doege, Carlos A. Tristan

## Abstract

The hypothalamus, composed of several nuclei, is essential for maintaining our body’s homeostasis. The arcuate nucleus (ARC), located in the mediobasal hypothalamus, contains neuronal populations with eminent roles in energy and glucose homeostasis as well as reproduction. These neuronal populations are of great interest for translational research. To fulfill this promise, we used a robotic cell culture platform to provide a scalable and chemically defined approach for differentiating human pluripotent stem cells (hPSCs) into pro-opiomelanocortin (POMC), somatostatin (SST), tyrosine hydroxylase (TH) and gonadotropin-releasing hormone (GnRH) neuronal subpopulations with an ARC-like signature. This robust approach is reproducible across several distinct hPSC lines and exhibits a stepwise induction of key ventral diencephalon and ARC markers in transcriptomic profiling experiments. This is further corroborated by direct comparison to human fetal hypothalamus, and the enriched expression of genes implicated in obesity and type 2 diabetes (T2D). Genome-wide chromatin accessibility profiling by ATAC-seq identified accessible regulatory regions that can be utilized to predict candidate enhancers related to metabolic disorders and hypothalamic development. In depth molecular, cellular, and functional experiments unveiled the responsiveness of the hPSC-derived hypothalamic neurons to hormonal stimuli, such as insulin, neuropeptides including kisspeptin, and incretin mimetic drugs such as Exendin-4, highlighting their potential utility as physiologically relevant cellular models for disease studies. In addition, differential glucose and insulin treatments uncovered adaptability within the generated ARC neurons in the dynamic regulation of POMC and insulin receptors. In summary, the establishment of this model represents a novel, chemically defined, and scalable platform for manufacturing large numbers of hypothalamic arcuate neurons and serves as a valuable resource for modeling metabolic and reproductive disorders.
