## Supplementary table 1 for "Scalable Hypothalamic Arcuate Neuron Differentiation from Human Pluripotent Stem Cells Suitable for Modeling Metabolic and Reproductive Disorders"

### Sheet: Sheet1
Type	Antibody	Vendor	Catalog Number	Application	Dilution Factor
Primary	POMC	Thermo Fisher Scientific	MA5-38604	ICC/WB	ICC 1:200
					WB 1:50
Primary	CALB (d28k)	SWANT	CB300PUR	ICC	ICC 1:1000
Primary	IR-beta	Cell Signaling	23413	WB	WB 1:50
Primary	PAX6	BD Biosciences	561462	ICC	ICC 1:200
Primary	PAX6	BioLegend	901301	WB	WB 1:25
Primary	ISL1	Abcam	ab86472	ICC	ICC 1:100
Primary	GABA	ThermoFisher	PA5- 32241	ICC	ICC 1:1000
Primary	IR-alpha	Cell Signaling	74118	WB	WB 1:50
Primary	Beta Actin	Millipore Sigma	SAB1305554	WB	ICC 1:1000
Primary	CREB	Cell Signaling	9104	WB	WB 1:25
Primary	pCREB	Cell Signaling	9198	WB	WB 1:25
Primary	GABA	ThermoFisher	PA5-32241	ICC	ICC 1:1000
Primary	GAD65/67	ThermoFisher	PA1-84572	ICC/WB	ICC 1:200
					WB 1:50
Primary	Tyrosine hydroxylase (TH)	Peel Freez	P40101	ICC/WB	ICC 1:200
					WB 1:50
Primary	Somatostatin (SST)	Santa Cruz	sc-55565	ICC	ICC 1:200
Primary	TUBB3 (TUJ1)	BioLegend	801201	ICC/WB	ICC 1:1000
					WB 1:50
Primary	FABP7	EMD Millipore	ABN14	ICC/WB	ICC 1:200
					WB 1:50
Primary	GAPDH	Santa Cruz	sc25778	WB	WB 1:2000
Secondary	Donkey anti-rabbit IgG 488	ThermoFisher	A21206	ICC	ICC 1:400
Secondary	Donkey anti-mouse IgG 568	ThermoFisher	A10037	ICC	ICC 1:400
Secondary	Anti-Rabbit Secondary HRP Antibody	Protein Simple	042-206	WB	RTU
Secondary	Anti-Mouse Secondary HRP Antibody	Protein Simple	042-205	WB	RTU
