## Supplementary table 2 for "Scalable Hypothalamic Arcuate Neuron Differentiation from Human Pluripotent Stem Cells Suitable for Modeling Metabolic and Reproductive Disorders"

### Sheet: Sheet1
Gene symbol	Expression specificity score
KCNC2	0.983567
SV2C	0.981138
ADRA1B	0.973613
GPR26	0.973434
GLRA3	0.971026
CHD5	0.9695
KCNS2	0.967432
GABRB1	0.967176
TMEM229B	0.967133
DRD1	0.966775
PHF24	0.965413
HTR2A	0.965354
KCTD4	0.963398
CREG2	0.961404
GPR88	0.959415
CRTAC1	0.959013
SIDT1	0.958663
TTC39A	0.957874
CHRNA6	0.955153
ATP2B3	0.954985
SLC18A3	0.954431
ACSL6	0.954324
DIRAS3	0.953354
ANKRD55	0.952784
SLC7A14	0.95159
C11orf87	0.950641
RPH3A	0.950417
ANKRD34A	0.950197
ACHE	0.949595
HTR5A	0.946067
TMEM117	0.944935
TMEM151A	0.943512
PABPC1L2B	0.942582
RHOJ	0.940556
ZNF365	0.940554
SPHKAP	0.939457
CFH	0.938131
ABLIM3	0.938059
OR1F1	0.935863
DGKG	0.934845
C4orf50	0.93456
APBA1	0.933537
SLAMF8	0.932863
SCN2B	0.930941
LONRF2	0.930858
CPEB1	0.930472
RFPL1	0.928955
SLC4A10	0.928785
IL13RA2	0.928671
PLPPR4	0.92769
KCNA2	0.926013
DCN	0.923406
NCR3LG1	0.921382
SPTBN4	0.920514
KCNAB1	0.92029
GRM7	0.919472
VWA5B2	0.919291
ASPN	0.918561
SLC5A7	0.918478
FRRS1L	0.918424
SLC6A17	0.916727
PABPC1L2A	0.916116
ST8SIA5	0.915984
NFIX	0.915978
MMP1	0.915453
LONRF3	0.914257
GABRA2	0.914218
HPCAL4	0.913387
CTXN3	0.912772
LGI3	0.912162
CHAT	0.911606
PTPRE	0.911443
GPR12	0.909886
PRB2	0.909841
GPR6	0.909632
LHFPL3	0.909157
PNMA5	0.908633
DDN	0.906747
TMEM229A	0.905797
RFPL2	0.905252
DIRAS2	0.905145
CHRM5	0.90495
ELMOD1	0.904436
SCN1A	0.903644
GALNTL6	0.903306
SNCA	0.903112
PPP2R2C	0.902891
COL3A1	0.901447
DNM3	0.901259
PDE1A	0.900128
PTCHD4	0.899916
PIGZ	0.899807
TMEM233	0.899491
NBL1	0.898808
CLEC2L	0.898271
ERICH3	0.898212
SPOCK2	0.898142
PNOC	0.89805
FRMPD4	0.896659
ZNF385D	0.895797
NCAM2	0.894781
GABBR2	0.893135
MYRIP	0.892533
NRIP3	0.892227
GABRA4	0.891805
MLIP	0.891133
NIPAL2	0.889575
CNTN1	0.889554
DOK5	0.88944
MYH6	0.888731
RGS1	0.888399
RTP5	0.887791
CAMK2B	0.887732
COL8A1	0.887326
NPR3	0.887158
ZPLD1	0.886866
SNCB	0.886642
GPR61	0.886284
GRIN2B	0.886148
SLC12A5	0.88575
SLC26A9	0.885569
ASIC2	0.88533
BPIFC	0.885301
CDH18	0.88528
PPP1R1C	0.885148
GPR83	0.883217
PALMD	0.883008
PTPRH	0.881116
SGCD	0.880626
ALDH1A2	0.880573
SCEL	0.879848
DKK2	0.879452
TRIM7	0.878635
MESP1	0.87827
MSTN	0.875825
PLPP4	0.875299
SYT16	0.875002
GPRIN3	0.874764
MS4A8	0.874754
TRPC7	0.874729
CYGB	0.874308
CACNG3	0.874031
GPHB5	0.873693
SYN2	0.873581
KCNJ6	0.872872
KCNT1	0.87262
SCN2A	0.872495
PAPPA	0.869107
FADS6	0.867124
GRIN1	0.866657
DYNC1I1	0.866442
TBX18	0.865886
FAIM2	0.865349
GRIK1	0.865033
SHC4	0.864875
MMD2	0.864186
CYP4X1	0.863909
DTHD1	0.863662
IL31RA	0.862764
RASSF5	0.86262
MAOB	0.862377
SLC6A1	0.861441
PAX1	0.861387
SYNE3	0.861155
KCNJ9	0.861101
RGS7BP	0.860839
BRINP3	0.860623
AQP9	0.860409
AQP4	0.860212
IAPP	0.860016
ITGA8	0.859992
TM4SF1	0.859967
DGKB	0.859438
ATP2B2	0.859383
ALK	0.859369
MAP7D2	0.85919
PTGFR	0.858961
ARAP2	0.858645
LYSMD2	0.858185
ABCG4	0.858092
CHRNA1	0.857915
CYP1A1	0.857838
GABRG2	0.857757
VSIG4	0.857509
HSPB3	0.857442
ECE2	0.856972
KRT86	0.856775
OLR1	0.855507
FOXL1	0.855304
GRM5	0.854967
PLD4	0.854681
A2M	0.854371
CACNA1E	0.854328
HCRTR2	0.853567
NEURL3	0.852352
SYNDIG1L	0.851985
CD274	0.851574
CYP1B1	0.850415
DCLK3	0.850362
LRIT2	0.850257
RTBDN	0.850158
ODF3L1	0.849535
CDHR1	0.849294
TBC1D30	0.848525
RD3L	0.845693
TCTEX1D1	0.845685
SYTL5	0.845312
HSF4	0.84526
PRCD	0.845045
CHRM2	0.844629
IFI44L	0.844554
ENDOD1	0.844084
FABP3	0.843978
FIBIN	0.843919
DNASE2B	0.843861
CEACAM21	0.843237
SYNPR	0.843087
HS6ST3	0.842547
ESM1	0.842261
RERG	0.841613
LRRC7	0.841302
UNC80	0.840907
FAM216B	0.840765
F5	0.840019
DLC1	0.839718
AHNAK2	0.839642
CYP4A11	0.838386
ADRA2A	0.837955
DOK6	0.837629
NT5C1A	0.836679
PDE2A	0.836569
KCNMA1	0.836476
C2orf50	0.836091
IL18R1	0.835895
SEC14L6	0.835803
HRH1	0.835124
FSTL4	0.835113
TNR	0.834906
PTPRR	0.834127
FOXF2	0.833946
PID1	0.832252
EIF4E1B	0.831986
GPR139	0.831559
PLCXD3	0.829863
TRIM67	0.829636
GPRASP1	0.828724
CYP4Z1	0.828313
BGN	0.828181
LRP1B	0.827864
DUSP26	0.827842
CD44	0.826837
XKR4	0.826705
OPCML	0.826509
CKM	0.826434
LPA	0.825698
LAMA4	0.825617
KLF2	0.825178
ADORA1	0.82453
SLC6A7	0.824329
SCGB3A1	0.82405
GABRE	0.823479
NRSN1	0.823084
HAS1	0.82083
SLC30A4	0.819614
DDR2	0.8194
GPR158	0.818781
PPP1R14C	0.818653
NPFFR1	0.817891
RASGRF1	0.816984
AGBL4	0.816209
RAB37	0.816117
SCG2	0.81581
ULBP2	0.814474
BHLHE41	0.813962
NTRK2	0.812689
RBP4	0.812688
NR5A2	0.811866
OPRM1	0.811653
VWC2	0.809863
ACTG2	0.809753
PCLO	0.809322
EPHA10	0.808647
CCSER1	0.808342
TLR10	0.808299
PRICKLE2	0.80741
PLXDC1	0.806114
GNRHR	0.805656
MYT1L	0.80539
GABRG1	0.805218
GOLGA7B	0.804964
KIAA0319	0.804044
CALY	0.803315
CHRNA2	0.802789
PRSS3	0.802566
PIRT	0.802437
MAP3K7CL	0.801141
SLC30A10	0.798061
TRPV2	0.796826
HBEGF	0.796614
NALCN	0.796349
ABCD2	0.796328
RAPGEF4	0.796155
SLC9A9	0.796101
NEURL1	0.795998
PLPPR1	0.795832
C7	0.794966
RIPPLY2	0.794924
ROPN1B	0.794765
IRF5	0.794572
LRRTM1	0.794062
SYT13	0.793258
ADAM21	0.792727
TCEAL6	0.792517
CD36	0.792134
PTH1R	0.791972
FAM43B	0.791966
NEFH	0.791776
CACNG2	0.791399
SYN3	0.791068
SLC26A8	0.790844
SIX1	0.790241
ADAM29	0.790166
RET	0.789916
HRK	0.789059
RAB3C	0.788003
RIMS1	0.787607
NT5E	0.786976
ARHGEF28	0.786781
KCNIP1	0.786498
KRTAP5-2	0.786381
LINGO2	0.786338
STK32A	0.786232
SCN3B	0.785702
CRYL1	0.785697
TMOD1	0.785623
TACR1	0.785589
ACVR1C	0.785379
AGAP2	0.785142
MAOA	0.784657
SPOCK1	0.784346
SLC8A2	0.784174
GAS7	0.783855
ARHGAP20	0.783716
KCNK3	0.783173
SHISA4	0.782976
TMEM59L	0.782898
IRAK2	0.781729
POSTN	0.781451
GLRA2	0.7811
SGIP1	0.780974
USH2A	0.780505
GSG1L	0.780173
VAT1L	0.779069
MT3	0.77758
BCO2	0.777498
ENTPD3	0.777046
KCNB1	0.776788
DNAJC6	0.776728
SLC46A3	0.776709
RGS4	0.776204
NRXN2	0.775713
GAD1	0.775696
SLC24A3	0.775621
ZNF804A	0.77485
STAMBPL1	0.772338
OR52W1	0.771183
ARHGAP24	0.771098
TRH	0.770994
PRR18	0.77075
CPA4	0.770526
GCH1	0.770458
RAB6C	0.77021
CPNE7	0.769685
CCNB3	0.7683
CRHR1	0.766614
TGFBR3L	0.766575
PPFIA2	0.766202
PDZRN4	0.766135
MFAP3L	0.766076
OLFM3	0.7654
ALPK2	0.76506
CD160	0.764756
RUNDC3B	0.764502
PITPNM2	0.763976
CDKN2B	0.763938
BTNL9	0.763373
PRUNE2	0.763256
TMEM130	0.762426
MYO16	0.761898
CNNM1	0.761593
SLC6A11	0.76159
HIVEP3	0.760536
STYK1	0.760409
NSG2	0.760393
GPR55	0.76023
RCAN2	0.76007
SYNM	0.759976
EPHA8	0.759451
BEND6	0.759255
ATP8A2	0.758463
SLC7A4	0.758434
PDE1C	0.758416
GALNT8	0.758277
ICA1L	0.758164
LRRC36	0.757684
RBM20	0.757569
DHRS9	0.757424
GLP1R	0.756372
PTPRN	0.755739
CD6	0.755375
GRIA1	0.755247
INPP1	0.754971
GFRA3	0.754948
KCNA6	0.754919
GALNT5	0.75476
WNT10B	0.754354
ZNF843	0.753989
DRP2	0.75382
NRG2	0.753755
GRID1	0.752893
UTS2	0.752588
RASGRP1	0.752119
DNAJC12	0.751984
CLIC5	0.751807
CX3CL1	0.751653
TPH1	0.751426
CDH8	0.751345
GCOM1	0.750844
GPR21	0.750415
CHGB	0.750373
CACNA1I	0.749896
GRIN3A	0.749648
CALN1	0.749354
VGF	0.748664
C14orf180	0.748596
MLC1	0.748444
PPP2R2B	0.748233
FRMD3	0.747804
CNTNAP5	0.747756
PNMA3	0.747563
MAP3K5	0.747493
RGS9	0.74735
RGS11	0.746849
DSCAM	0.746156
PROKR1	0.746049
SYN1	0.746026
GADL1	0.746015
SYBU	0.745632
SNPH	0.745616
TTC9B	0.744974
NRG3	0.743705
HCN1	0.742474
ELFN2	0.741894
SPTB	0.739958
ADAP1	0.739611
CEP126	0.739347
C9orf50	0.739323
GRAMD1B	0.738883
MYH15	0.738795
PDE4DIP	0.738652
PRKCE	0.738402
JAKMIP3	0.737851
PRKCB	0.73759
TBXA2R	0.737126
KCNH1	0.736967
NRXN1	0.736355
TMOD2	0.735771
TRIM47	0.735652
MYL3	0.735188
ERICH5	0.734963
FSTL5	0.73437
SPOCK3	0.734201
RIMBP2	0.734103
CRH	0.733989
ARHGDIG	0.733757
FOXC2	0.733501
SNAP91	0.730228
EPHA6	0.730057
P2RX6	0.729884
RAB3B	0.729644
CD226	0.729187
KCNK12	0.728888
LACC1	0.728084
LRRTM3	0.728057
ZFP92	0.727268
TSPAN7	0.726694
CTHRC1	0.725937
COL15A1	0.725621
GPR149	0.725358
CALCRL	0.72527
CACNA1C	0.724162
PPM1K	0.72405
OSBP2	0.722698
MMP10	0.722533
SLC35F4	0.721956
PTPRT	0.72153
PENK	0.721411
TBC1D9	0.721116
BMPER	0.720675
HS3ST1	0.720643
SFTPD	0.720289
SST	0.720272
TPPP	0.720251
ASCL5	0.719519
XK	0.719089
SYP	0.718101
VMO1	0.717922
SCN7A	0.715971
KIAA0513	0.715702
CDKN2A	0.714854
ITPKA	0.714765
TMEFF2	0.71458
SYT9	0.713955
LEKR1	0.713615
CACNA2D3	0.713478
SPRN	0.713314
PPP1R16B	0.713308
SERPINB9	0.712924
PCDHAC2	0.712597
SMIM10L2B	0.712431
P2RX5	0.71198
TICAM1	0.711565
RAP1GAP	0.711383
SYNE1	0.710934
CRHR2	0.710307
SYT17	0.709866
UPP2	0.70948
MAP1LC3A	0.708773
CSPG5	0.708386
EN2	0.708381
SYNGR3	0.708371
SLC1A2	0.707471
MCHR1	0.707123
SCN9A	0.706878
FCGR1B	0.706646
C19orf38	0.706597
SCUBE2	0.706497
SV2B	0.705671
HABP2	0.705633
PRR29	0.705268
MID2	0.705122
TRPM6	0.705044
MAP1A	0.704694
PLP2	0.703662
CHL1	0.703471
FCRLB	0.7027
KCNJ2	0.701797
STAT4	0.701457
CHST1	0.701275
CLSTN2	0.700564
LKAAEAR1	0.700189
LHFPL4	0.700025
PODNL1	0.699801
ICAM2	0.698991
KIF26B	0.6989
NCOA7	0.69869
PRRT1	0.698001
SPATS1	0.697544
SPRED3	0.697499
HIVEP2	0.697476
PPL	0.696476
SLC8A3	0.69609
AQP11	0.695424
NXPH3	0.695212
ME1	0.694471
NTM	0.694202
AATK	0.693331
C2orf80	0.692971
GPX3	0.692854
PNMA6A	0.692698
AC007325.4	0.692387
C21orf62	0.691746
NCALD	0.691488
GPR85	0.691452
BEX5	0.69134
PTCHD1	0.690979
CAMK2N2	0.690968
ANK2	0.690167
LSM11	0.690013
NMNAT3	0.689724
ALOXE3	0.688829
PLA2G4C	0.688667
SLC9A7	0.68812
CPNE9	0.687509
EGR4	0.687137
DISP2	0.686567
CDKN2D	0.686273
SNTG1	0.686162
CGREF1	0.685295
UNC13A	0.684966
NGEF	0.684503
DGKI	0.684399
GOLT1A	0.683942
GRIP2	0.683227
KCNC1	0.683191
NIPSNAP3B	0.682687
CYSLTR2	0.681743
G0S2	0.681381
BMP8B	0.680699
DNAJA4	0.67994
LYPD5	0.678937
SNAP25	0.678933
VWA5B1	0.67828
HSD17B2	0.678226
NGB	0.678189
PLXNC1	0.677413
JAZF1	0.67732
C3orf49	0.67696
CALB2	0.676937
EML2	0.675563
NTN3	0.675247
GLTPD2	0.674909
FUT9	0.674849
ANKRD44	0.674216
HCN2	0.673712
NPM2	0.673301
LPGAT1	0.672864
C1orf216	0.672819
STX1B	0.672767
ZBTB38	0.672663
NTS	0.672392
GLRB	0.671955
TPH2	0.671768
GALNT15	0.671688
ADCY5	0.671158
PDE7B	0.67109
F12	0.671011
DNER	0.671009
GUCY2D	0.67097
NRXN3	0.670898
SLC32A1	0.670221
SUSD4	0.670182
TMEM38A	0.670122
LGI1	0.670019
BAIAP3	0.669535
SLC22A4	0.667825
SYT3	0.666261
FILIP1	0.666004
CFC1	0.665987
DCDC2	0.665578
SEMA4A	0.66486
PLB1	0.664134
KCNV1	0.663616
GRM1	0.663605
CCKAR	0.663541
EPB41L3	0.6629
LRRC3B	0.661475
KCNK9	0.661136
ACE	0.661098
DKK3	0.660176
SYT15	0.659534
SNCG	0.65913
LRFN2	0.658726
GFOD1	0.657505
KCNC4	0.65746
PSD2	0.657335
EEF1A2	0.657013
KLK10	0.656834
GABRA3	0.656824
PPP1R3D	0.656557
DUSP8	0.656409
LIFR	0.655158
ALCAM	0.65512
REV3L	0.655035
CABYR	0.65491
WIPF3	0.654095
ARHGAP36	0.653607
CLIP4	0.652915
LIN7B	0.652263
PRH2	0.651765
ATG9B	0.65174
TAC1	0.651533
LY6H	0.651437
INAFM1	0.651418
IGFL4	0.651403
NDST4	0.65037
CYP46A1	0.64985
BTBD8	0.649414
FGF12	0.648548
ERAS	0.648031
SPRYD3	0.647925
FBXO41	0.647448
MADCAM1	0.647418
MAGEE1	0.646425
INHBA	0.645789
KLB	0.644956
SLC24A2	0.644182
GSAP	0.644032
EML6	0.644009
ALDH1L2	0.642532
HS3ST4	0.642167
STX1A	0.64147
WSCD2	0.641308
SHC3	0.641121
LDLRAD4	0.640994
ZCCHC12	0.640763
SLC41A2	0.640418
SRPX2	0.638232
SMARCA2	0.638042
CNRIP1	0.637718
FAR2	0.637466
MTG1	0.636719
TH	0.636197
DOC2B	0.636067
SLC35G2	0.635508
PCDH10	0.63464
DYNLT3	0.634341
PLXNB3	0.633997
ATP9A	0.633965
C2orf72	0.633219
PRSS56	0.633196
PITPNM3	0.63307
NDUFA9	0.633057
ITGA11	0.631925
PRKACB	0.631793
MBLAC2	0.63116
NAPB	0.630777
PDIA2	0.630701
MAPT	0.630152
RAB27B	0.62997
PAQR9	0.629688
SLC3A1	0.629278
CES4A	0.629155
NDNF	0.629097
MEGF11	0.628825
OGDHL	0.628357
FRMPD1	0.627229
CCPG1	0.627081
PCDH9	0.625755
PLPPR5	0.625302
CLCN4	0.625058
GRIA2	0.623596
REP15	0.6234
ELMO1	0.623191
KCNA3	0.623001
FAXC	0.622879
CHRM3	0.622471
FAM133A	0.621284
CELF4	0.621233
BSN	0.620401
CCDC170	0.619924
POMC	0.619674
ASIC1	0.619223
C2orf16	0.618709
MGAT4A	0.61751
AKAP6	0.617286
HPCA	0.617235
FEV	0.617164
MCAM	0.617105
CSMD1	0.61614
ADAM11	0.615947
MYO5A	0.615941
EPB41L1	0.615908
IDS	0.615503
NAT16	0.615041
SHANK1	0.614958
CACNA2D1	0.614934
UBASH3B	0.614573
KCND3	0.614535
PDZD7	0.613942
DLGAP2	0.613646
CPNE5	0.613481
RASGRP2	0.613447
ALDH5A1	0.613325
SHROOM1	0.611498
HTR6	0.611443
HSPA12A	0.610779
CADM3	0.610548
RIMKLA	0.609848
LOX	0.60952
NXPH1	0.608623
PTPRO	0.606338
VSTM2A	0.606279
MAGIX	0.60621
TMIE	0.604344
PRRX1	0.604172
ABO	0.603702
SRD5A1	0.60311
STXBP1	0.60268
CDK5R2	0.602654
RGS7	0.602446
TRIM9	0.602075
LRRC37A3	0.601566
PACRG	0.60146
CDHR2	0.60021
SH3BP5	0.600173
FTCD	0.600162
ATP1A3	0.599747
SLC4A3	0.59968
DAGLA	0.599618
FRY	0.597813
LYST	0.597614
PPFIA3	0.597213
GRIN2D	0.597199
STMN4	0.596911
PCDHA4	0.596841
SLC9B2	0.596607
NEFL	0.5964
EPHA3	0.595874
B3GALT2	0.595835
SLC25A41	0.593779
CCDC149	0.592553
C22orf42	0.592306
PRLHR	0.590424
NECAP1	0.590165
ARHGEF9	0.589396
NPNT	0.589319
KCNIP4	0.588989
TDRD12	0.588719
GLS2	0.588523
DGAT2	0.588099
GUCY1A2	0.587872
CAMK2A	0.587188
ARRB1	0.586298
PTPRM	0.586158
SGPP2	0.5858
LYPD1	0.585588
HS3ST5	0.585203
LRRN2	0.585147
CASKIN1	0.585138
TPO	0.583391
MDGA2	0.582521
LRRTM2	0.582159
CDH13	0.581625
ABCG8	0.581106
NOL3	0.580683
PLPPR2	0.580682
SYNGR1	0.580155
SCG5	0.579685
TGFB2	0.579077
CPEB3	0.578651
DLGAP1	0.57864
MKX	0.578554
SLC45A1	0.578404
SLC35F1	0.577289
ITGB3	0.576228
FBLL1	0.576084
CDHR3	0.575956
TMX4	0.575165
MSANTD1	0.575134
STOML1	0.574904
SYT7	0.574439
GPR45	0.573868
FAM95C	0.573799
AKR1C2	0.573682
CAMTA1	0.573363
KCNH7	0.573341
REEP1	0.573205
PDE1B	0.573022
NFASC	0.572401
CACNG5	0.572252
TCEAL2	0.572179
SEZ6L	0.570881
RXFP3	0.570334
GNAL	0.57008
TMEM63C	0.569413
GPR39	0.569159
CCNI2	0.569079
DAW1	0.568461
MAMLD1	0.568318
ADAMTS5	0.568228
FBXL17	0.568218
PYGO1	0.568053
LRRC63	0.567962
SLC22A15	0.567945
SYNE4	0.567368
EPHA5	0.565885
LUZP2	0.565591
GRIN2C	0.565371
PGM2L1	0.564609
FAM86B2	0.563606
ZFYVE28	0.562765
FAAH	0.562188
DCLK1	0.561783
LRRN4	0.561375
VSTM2L	0.56114
CTNND2	0.561104
COL1A1	0.560721
CDYL2	0.560512
SCML4	0.560276
ZNF540	0.559882
C9orf131	0.558781
SLC35F3	0.558444
SULF1	0.558416
SMIM13	0.55822
PSD4	0.558098
SSTR3	0.557967
BTN3A1	0.557708
CD8A	0.557423
TMEM74B	0.557182
ZNF853	0.556121
FOXD4L4	0.556082
LZTS1	0.555685
ABCB1	0.555643
ZNF25	0.555066
ACKR1	0.554073
MCF2L	0.55381
CLUL1	0.553765
MYO7A	0.553749
BEAN1	0.553366
SOWAHA	0.552964
DNASE1L2	0.552238
RAMP2	0.551982
BRINP1	0.551737
ZDHHC14	0.55083
GSTM3	0.550577
IL1R1	0.548876
KCTD7	0.548246
RAB6B	0.547654
FNDC1	0.547183
HBQ1	0.547023
SYT5	0.545855
TMEM196	0.545554
SLC13A5	0.545237
MTURN	0.54511
CA10	0.544874
FMOD	0.544813
KIAA1549L	0.544699
FAM78B	0.544128
AFF3	0.54357
FBXL2	0.543415
LRFN5	0.542294
CACNB2	0.542144
MPPED2	0.542089
RIT2	0.541954
FRMD4A	0.541825
CAMK1G	0.541231
SYNPO	0.54113
GNG13	0.54101
INPP4B	0.540922
LGI2	0.539441
KCNK15	0.53819
AJAP1	0.538006
CEND1	0.537853
FOXD4	0.536958
CHRM4	0.536878
CCDC3	0.536395
HSPA1L	0.535142
SMIM18	0.534152
RALGPS1	0.533559
CLVS2	0.533168
PCSK1N	0.53283
SGSM1	0.532402
OPRL1	0.53221
CLCNKA	0.531823
CCM2L	0.530763
NABP1	0.530587
DLK2	0.530559
CYP7B1	0.530453
GPR135	0.530112
CCR10	0.529774
LINC00672	0.529665
LDHD	0.528725
AHI1	0.527953
RIIAD1	0.527908
KSR2	0.52694
MCF2L2	0.526923
THBD	0.526749
ANK3	0.526214
VWA5A	0.525713
CHRNA4	0.525677
ATP6V0A1	0.525567
NENF	0.52524
PDE3A	0.525125
NMNAT2	0.524951
SCN3A	0.524134
TRIM69	0.524045
MPV17L	0.523726
MAST1	0.523399
SLC1A4	0.523186
RGS17	0.523147
DCHS2	0.522923
SLC8A1	0.522885
CFAP45	0.522572
NNMT	0.522419
RALYL	0.521594
CELF5	0.521546
LRRC73	0.521105
ETNK2	0.519513
LRRN4CL	0.519427
BRINP2	0.519118
RTN1	0.519
COMTD1	0.518915
KISS1R	0.518586
RCAN1	0.518503
MAP1B	0.51846
PSD	0.517933
KIAA2012	0.517371
HSPA4L	0.517128
ERAP2	0.516243
ZNF630	0.515586
DKK1	0.515278
ABLIM2	0.515028
TANC2	0.514896
CACNG8	0.514204
KBTBD11	0.512687
FXYD7	0.512571
C3orf14	0.512308
TIAF1	0.512198
ADGRB2	0.511628
MANSC1	0.511062
VAMP2	0.510951
GNAO1	0.51071
AAK1	0.510423
ARHGEF3	0.510406
MMRN2	0.51032
LANCL3	0.510099
SH3GL2	0.509889
ST8SIA3	0.509301
C5orf49	0.509212
CCDC184	0.5092
ARFGEF3	0.508902
GPD1L	0.508819
RARRES1	0.507895
NPTXR	0.507759
EIF4E3	0.507716
SIM2	0.507702
WDR49	0.507563
SLIT3	0.507335
PAM	0.507138
PREPL	0.506492
RNF180	0.50646
PLXNA4	0.506418
MAPK8IP2	0.506408
SNX10	0.50634
SLC9A3R2	0.506271
CAMK1	0.506245
KCNJ5	0.506143
RUNDC3A	0.505972
ARHGAP26	0.505347
ITGA3	0.505106
FAM102B	0.504557
TMEM151B	0.50451
DMTN	0.504453
RIMS4	0.504412
DLGAP3	0.504321
RFK	0.503821
IL17D	0.503311
GALNT13	0.503267
SLC36A1	0.50297
CADM2	0.502603
LURAP1L	0.50197
SMIM10L2A	0.501896
C1QTNF4	0.501665
SRRM4	0.501644
NCAM1	0.501116
KLHDC1	0.500307
PDE4A	0.500031
C1QL3	0.499345
AKAP12	0.499023
RNF112	0.499011
PPP1R3E	0.498866
PPARGC1A	0.4984
CCDC148	0.497871
B4GALNT1	0.497793
GAP43	0.497704
DOCK3	0.497234
PVR	0.496458
DRC3	0.496266
NDRG4	0.495839
KCNQ5	0.495681
CLCN6	0.495167
KIFC3	0.494243
NAP1L2	0.493945
CLVS1	0.493655
SHD	0.493497
FAM98C	0.49345
MRAS	0.493055
CPEB4	0.492904
MYCBP2	0.492416
ATP6V0E2	0.492119
CLSTN3	0.491889
KIF3C	0.49176
SAMD5	0.490962
SMKR1	0.490869
ADCY7	0.490697
PITPNC1	0.490487
SKAP2	0.489831
GPR27	0.489769
NSF	0.48948
CSRNP3	0.489465
SH3GL3	0.489317
SERTAD4	0.489292
CDKL2	0.488239
CD47	0.488119
TRIM2	0.488033
TRIB3	0.48801
SMAP2	0.487308
CCDC80	0.485494
FAM171B	0.485034
FAM131C	0.484984
NKAIN3	0.484519
GABBR1	0.48441
LZTS3	0.484337
RUBCN	0.484104
FAM219A	0.484065
ISLR2	0.484036
PAK6	0.483967
TWIST1	0.483727
TTC9	0.483705
KLHL32	0.483547
PPP1R1A	0.483547
ZNF774	0.481941
CBX6	0.481855
MADD	0.481747
RASGRF2	0.481665
TCTE1	0.481379
ANO4	0.481273
LGALS3	0.481079
ADGRB3	0.480766
MPPE1	0.480668
KLHL2	0.480664
ANKRD36C	0.480463
PRRT4	0.480408
JMJD6	0.480312
ADARB1	0.47985
L1CAM	0.479776
TBC1D24	0.47919
ARHGAP19-SLIT1	0.478937
MAPRE3	0.478934
ADCK2	0.477623
SFRP5	0.47714
PPP2R5B	0.477057
LMTK3	0.476823
MXD1	0.476467
TRIM58	0.476172
TTBK1	0.475288
PLCB1	0.475203
FITM2	0.475013
FBXO6	0.474839
KCNIP2	0.474752
HSBP1L1	0.474681
DCLK2	0.474401
CCNA1	0.474143
CSDC2	0.473911
PCDH19	0.473663
ANK1	0.472473
BTBD9	0.471892
TCAF2	0.471874
BACH2	0.471666
MTSS1	0.471531
TMED8	0.47131
BSCL2	0.471216
ATP1B1	0.471126
NAP1L5	0.470657
CHRNB2	0.470409
ANKH	0.469827
SYNPO2	0.469749
SV2A	0.469704
SVOP	0.469132
HAP1	0.468887
ZNF703	0.468745
MICAL3	0.468634
MAPK9	0.468205
KCNJ3	0.467993
ATP6V1C1	0.467839
MTHFR	0.467695
NEFM	0.467223
PDE4B	0.467087
ERBB4	0.466921
TMCC2	0.466913
ACTL6B	0.466895
PAG1	0.466855
C15orf61	0.466787
MGAT5	0.466616
DIRAS1	0.466303
ERC1	0.466185
ACSL1	0.466037
JAK1	0.465974
GFRA2	0.465653
MYOM1	0.465579
INA	0.465443
FOXD4L1	0.465371
CADPS	0.46482
HR	0.464221
PRNP	0.464171
ISM2	0.463366
ANKRD45	0.46321
B3GALNT1	0.463061
SDC3	0.463019
TM2D3	0.462738
LPIN1	0.462605
C1orf194	0.462579
BLOC1S3	0.462411
DACT3	0.462211
GNG3	0.461363
NCDN	0.461037
TEX26	0.460586
ELAVL4	0.460388
PAK3	0.459552
LGALS1	0.459547
NPAS2	0.459522
GPRIN2	0.459445
FAM126B	0.459379
PLK2	0.45937
RFX4	0.458306
TSPAN1	0.458294
ZBTB8B	0.458284
GNG4	0.457811
MARK1	0.45732
ADCY1	0.457192
REEP5	0.457067
TTLL9	0.456843
ZNF132	0.456775
PHLDA2	0.456427
TUBB1	0.456172
PNMA2	0.455918
GNG2	0.455908
SAMD3	0.455408
AMER3	0.455279
HYAL3	0.454978
ID4	0.454695
CYLD	0.454675
PIGP	0.454671
MFSD6	0.45463
